# Full-Atom MPNN Based Redesign of Plant Dehydrogenase Enables Thermostability Enhancement Without Loss of Stereoselectivity

**DOI:** 10.64898/2026.04.20.719482

**Authors:** Bruno Di Geronimo, Jasmin Zuson, Ana Udženija, Andrea M. Chánique, Robert Kourist, Shina Caroline Lynn Kamerlin

**Author notes:** Corresponding author email addresses. These authors contributed equally (Bruno Di Geronimo, Jasmin Zuson). Author current address: Kura Biotech, Av. Gramado 1410 interior, Parcela 20, Puerto Varas 5550000, Chile.

## Abstract

Protein stabilization is a “Holy Grail” of biocatalysis, and stability design is an area of intense research interest. While it is increasingly feasible to effectively increase enzyme thermostability, optimization without compromising activity or selectivity remains a significant challenge. Here, we use full-atom protein sequence design with sidechain conditioning (FAMPNN) to engineer thermostable variants of the borneol dehydrogenase from *Salvia rosmarinus* (*Sr*BDH1), an enzyme from a family where unselective enzymes dominate, and selectivity is determined by dynamical considerations. By combining FAMPNN design with residue conservation analysis and avoiding active site residues, we were able to computationally design *Sr*BDH1 variants with up to 10 °C enhanced thermostability and strongly increased half-life time at elevated temperature, while retaining selectivity towards (+)-borneol. This design framework, integrating *de novo* and physics-based protein design tools, demonstrates that stability can be enhanced without disrupting functionally relevant dynamics, providing a route to engineer robust and selective biocatalysts.

Graphical Abstract
