## Supplementary Table for "Full-Atom MPNN Based Redesign of Plant Dehydrogenase Enables Thermostability Enhancement Without Loss of Stereoselectivity"

### Sheet: Overview
Property	WT BDH	FAMPNN	Ancestors	Spearman ρ	Two-tailed p-value	Significance (p < 0.05)
Tm (deg C, measured)	66	69.0 ± 3.5	63.6 ± 7.4
SCMTPP Propensity Score	398.26	428.7 ± 4.2	404.0 ± 4.4	0.6514	0.0063	Significant
Ala	11.5	10.7 ± 0.6	11.3 ± 0.7	0.0799	0.768699	Not Significant
Arg	3.3	1.9 ± 0.4	2.7 ± 0.5	-0.34	0.197524	Not Significant
Asn	3.7	2.9 ± 0.2	5.1 ± 0.6	-0.4496	0.080585	Not Significant
Asp	6.3	4.0 ± 1.6	5.8 ± 0.5	-0.5894	0.016282	Significant
Cys	1.9	1.1 ± 0.2	1.7 ± 0.3	-0.668	0.004684	Significant
Gln	1.5	0.9 ± 0.9	1.8 ± 0.4	-0.6488	0.006547	Significant
Glu	4.4	8.3 ± 0.2	4.9 ± 0.7	0.4402	0.087902	Not Significant
Gly	11.1	11.9 ± 0.3	9.9 ± 1.3	0.271	0.309914	Not Significant
His	2.6	0.8 ± 0.2	2.0 ± 0.3	-0.1612	0.550928	Not Significant
Ile	7.4	6.4 ± 0.5	5.7 ± 0.9	-0.1801	0.504399	Not Significant
Leu	7.8	7.8 ± 0.1	8.5 ± 0.9	-0.7885	0.000284	Significant
Lys	4.8	7.3 ± 0.5	5.8 ± 0.4	0.3209	0.225517	Not Significant
Met	2.6	1.5 ± 0.0	2.4 ± 0.4	-0.5635	0.023017	Significant
Phe	3	5.0 ± 0.3	2.5 ± 0.7	0.5626	0.023273	Significant
Pro	1.9	2.3 ± 0.0	2.4 ± 0.8	0.6829	0.003551	Significant
Ser	7	5.2 ± 0.4	8.7 ± 2.0	-0.4187	0.106487	Not Significant
Thr	5.6	6.1 ± 0.2	3.9 ± 0.7	0.435	0.092235	Not Significant
Trp	0	0.2 ± 0.2	0.1 ± 0.1	0.204	0.448612	Not Significant
Tyr	2.2	2.7 ± 0.2	2.8 ± 0.3	-0.2895	0.276819	Not Significant
Val	11.5	11.7 ± 0.5	12.2 ± 0.9	0.2546	0.341248	Not Significant
Tot neg (Asp+Glu)	29	33.6 ± 1.4	28.6 ± 1.9	0.3522	0.180991	Not Significant
Tot pos (Arg + Lys)	22	23.7 ± 1.1	22.8 ± 0.7	0.0756	0.780716	Not Significant
Instability index (II)	18.94	17.6 ± 1.9	18.9 ± 5.6	0.141	0.602567	Not Significant
<40 = stable, > 40 = unstable
Alphatic index	104	100.1 ± 1.3	101.7 ± 5.4	-0.1439	0.594911	Not Significant
GRAVY score	0.32	0.254 ± 0.037	0.211 ± 0.073	-0.0648	0.811412	Not Significant
-ve hydrophilic +ve hydrophobic
Correlations calculated between	Strong +ve correlations highlighted in light purple
property and experimental TM	Strong -ve correlations highlighted in pale blue
All systems combined

### Sheet: Individual
Property	WT BDH		02_911	01_037	02_939	02_389	02_037	01_099	01_080		N7	N30	N32	N74	N39	N6	N4	N5
Tm (deg C, experimental)	66		65	67	68	68	69	70	76		55	56	61	61	62	66	71	77
SCMTPP Propensity Score	398.26		428.54	429.72	423.69	422.97	429.66	430.91	435.15		394.61	404.48	405.07	403.55	403.3	406.86	404.64	409.88
ThermoPred Probability Termophilic	0.01		0.991	0.981	0.977	0.989	0.977	0.935	0.937		0.049	0.057	0.008	0.031	0.11	0.04	0.072	0.103
Ala	11.5		10	11.4	10.8	10.4	10	10.4	11.6		9.7	10.8	11.6	11.9	11.7	11.2	12	11.2
Arg	3.3		1.5	2.4	1.5	1.9	1.5	1.9	2.3		2.5	3.5	3.5	2.6	1.9	2.5	2.5	2.7
Asn	3.7		2.7	2.7	3.1	3.1	3.1	2.7	3.1		5.8	5	5	4.1	5.7	5.4	4.7	5
Asp	6.3		5	5.1	3.9	4.2	4.6	4.6	0.5		6.5	6.2	6.2	5.6	5.3	5.4	5.4	5.8
Cys	1.9		1.2	0.8	1.2	1.5	1.2	1.2	0.8		1.8	1.9	1.9	1.9	1.9	1.4	1.8	1.2
Gln	1.5		1.5	1.6	1.9	1.5	0.015	0.012	0.015		2.2	1.9	2.3	1.1	2.3	1.8	1.4	1.5
Glu	4.4		8.5	8.6	8.5	8.1	8.1	8.1	8.5		4	5.4	4.2	5.9	4.2	5.1	5.4	5
Gly	11.1		11.6	12.2	12	11.6	12	11.6	12		8.7	11.2	11.6	9.3	11.4	9	8.3	9.6
His	2.6		0.8	0.8	0.8	0.4	0.8	1.2	0.8		1.8	1.5	1.9	2.2	1.9	1.8	2.2	2.3
Ile	7.4		6.9	5.9	6.6	6.9	6.9	5.8	5.8		6.1	5	6.6	5.2	7.2	5.1	5.1	5
Leu	7.8		7.7	7.8	7.7	8.1	7.7	7.7	7.7		8.3	10	9.3	7.8	9.1	8.3	7.2	7.7
Lys	4.8		7.7	6.7	6.9	7.7	7.7	7.7	6.6		6.1	5	5.4	5.9	6.4	5.8	5.8	5.8
Met	2.6		1.5	1.6	1.5	1.5	1.5	1.5	1.5		2.9	2.7	2.7	1.9	1.9	2.5	2.5	2.3
Phe	3		4.6	4.7	5.4	5	5.4	5	4.6		2.2	1.9	1.9	3.7	1.9	2.2	3.3	2.7
Pro	1.9		2.3	2.4	2.3	2.3	2.3	2.3	2.3		1.8	1.5	1.5	2.2	2.3	3.6	3.3	3.1
Ser	7		5.8	4.7	5.4	5.4	5.4	5.4	4.6		11.2	7.3	6.2	10	6.1	9.7	10.5	8.5
Thr	5.6		6	5.9	6.2	6.2	6.2	6.2	5.8		4.3	3.1	3.1	3.7	4.2	5.1	3.3	4.2
Trp	0		0	0.4	0	0	0	0.4	0.4		0	0	0.4	0	0	0	0	0.033
Tyr	2.2		3.1	2.7	2.7	2.3	2.7	2.7	2.7		3.2	3.1	2.7	2.6	3	2.5	2.9	2.7
Val	11.5		11.2	11.8	11.6	11.6	11.2	12.4	12.4		10.8	12.7	12	12.6	11.7	11.6	12.3	13.8
Tot neg (Asp+Glu)	29		35	35	32	32	33	33	35		29	30	27	31	25	29	30	28
Tot pos (Arg + Lys)	22		24	23	22	25	24	25	23		24	22	23	23	22	23	23	22
Instability index (II)	18.94		15.59	17.24	19.4	17.19	20.95	15.79	17.13		21.79	14.37	10.55	21.73	15.76	23.83	27.2	16.24
<40 = stable, > 40 = unstable
Alphatic index	104		99.73	99.02	100.12	102.74	99.75	98.96	100.12		97.47	106.49	108.03	98.93	109.32	96.79	95.72	100.81
GRAVY score	0.32		0.215	0.216	0.3	0.308	0.257	0.245	0.239		0.102	0.251	0.281	0.242	0.305	0.118	0.185	0.202
-ve hydrophilic +ve hydrophobic
Properties calculated using ProtParam / Expasy																Ancestors
						FAMPNN Predictions
- Arg and Tyr significantly more frequent in thermophiles
- Cys and ser significantly less frequent in thermophiles
-Thermophiles have a higher fraction of residues in α-helices				This sheet is colored by what prior work found significant
- Thermophiles avoid Pro in α-helices to a greater extent
https://academic.oup.com/peds/article/13/3/179/1466666
Proteins with high thermal stability have higher alphatic indices
https://pubmed.ncbi.nlm.nih.gov/7462208/
SCMTPP Propensity Score calculated using the SCMTPP sever (threshold 418)
https://pmlabstack.pythonanywhere.com/predict_SCMTPP
ThermoPred:
Hao Lin, Wei Chen. (2010) Prediction of thermophilic proteins using feature selection technique. Journal of Microbiological Methods, 84(1): 67-70.
